# Transcriptome analysis provides genome annotation and expression profiles in the central nervous system of *Lymnaea stagnalis* at different ages

**DOI:** 10.1101/2021.05.17.444496

**Authors:** Martina Rosato, Brittany Hoelscher, Zhenguo Lin, Chidera Agwu, Fenglian Xu

## Abstract

Molecular studies of the freshwater snail *Lymnaea stagnalis*, a unique model organism for neurobiology research, has been severely hindered by the lack of sufficient genomic information. As part of our ongoing effort studying *L. stagnalis* neuronal growth and connectivity at various developmental stages, we provide the first age-specific transcriptome analysis and gene annotation of young, adult, and old *L. stagnalis* central nervous system (CNS). RNA sequencing using Illumina NovaSeq 6000 platform produced 56-69 millions of 150 bp paired-end reads, and 74% of these reads were mapped to the draft genome of *L. stagnalis*. We provide gene annotations for 32,288 coding sequences with a minimum of 100 codons, contributing to the largest number of annotated genes for the *L. stagnalis* genome to date. Lastly, transcriptomic analyses reveal age-specific differentially expressed genes and enriched pathways in young, adult, and old CNS. These datasets represent the largest and most updated *L. stagnalis* CNS transcriptomes.
