## Supplemental Table 1 for "Transcriptome analysis provides genome annotation and expression profiles in the central nervous system of *Lymnaea stagnalis* at different ages"

### Sheet: Sheet1
Supplemental table 1. Mapping summary of RNA-seq data
Sample ID	Raw reads	Pairs	overall alignment rate	aligned concordantly exactly 1 time
A1	111202258	55601129	0.7364	32393971 (58.26%)
A2	117009046	58504523	0.7058	32531948 (55.61%)
A3	126008938	63004469	0.6896	33453481 (53.10%)
A4	118371182	59185591	0.661	29961867 (50.62%)
A5	120837330	60418665	0.7756	37389888 (61.88%)
A6	130596268	65298134	0.7803	40020465 (61.29%)
A7	138242600	69121300	0.768	41408979 (59.91%)
A8	120985900	60492950	0.7788	36964875 (61.11%)
A9	114785564	57392782	0.7697	34327672 (59.81%)
A10	111292186	55646093	0.7608	33245908 (59.75%)
A11	125842254	62921127	0.7727	38379882 (61.00%)
A12	120566284	60283142	0.754	35319113 (58.59%)
