## Supplemental Table 2 for "Transcriptome analysis provides genome annotation and expression profiles in the central nervous system of *Lymnaea stagnalis* at different ages"

### Sheet: Sheet1
Supplemental table 2. Cloned genes
NCBI_ID	Lymnaea gene	Authors	Title
Z23104.1	GPCR	Tensen CP, et al.	A G protein-coupled receptor with low density lipoprotein-binding motifs suggests a role for lipoproteins in G-linked signal transduction.
AY577343.1	cortactin binding protein-like	Jaaro H, et al.	A genome wide screening approach for membrane-targeted proteins.
AF364899.1	AchBP	Smit AB, et al.	A glia-derived acetylcholine-binding protein that modulates synaptic transmission.
Z23105.1	G-protein beta subunit	Knol JC, et al.	A G-protein beta subunit that is expressed in the central nervous system of the mollusc Lymnaea stagnalis identified through cDNA cloning.
X80228.1	UDP-GlcNAc:GlcNAcBeta-R Beta1,4-N-acetylglucosaminyltransferase	Bakker H, et al.	A Lymnaea stagnalis gene, with sequence similarity to that of mammalian beta 1-->4-galactosyltransferases, encodes a novel UDP-GlcNAc:GlcNAc beta-R beta 1-->4-N-acetylglucosaminyltransferase.
AF109919.1	LPAM	Spijker S, et al.	A molluscan peptide alpha-amidating enzyme precursor that generates five distinct enzymes.
AF109920.1	LPAM
U58769.1	MDM	Hoek RM, et al.	A new Ig-superfamily member, molluscan defence molecule (MDM) from Lymnaea stagnalis, is down-regulated during parasitosis.
Z47551.1	G-protein alpha a subunit	Knol JC, et al.	A novel G protein alpha subunit containing atypical guanine nucleotide-binding domains is differentially expressed in a molluscan nervous system.
U27464.1	conopressin receptor	van Kesteren RE, et al.	A novel G protein-coupled receptor mediating both vasopressin- and oxytocin-like functions of Lys-conopressin in Lymnaea stagnalis.
X71357.1	GABA-grated chloride channel/receptor	Hutton ML, et al.	A novel invertebrate GABAA receptor-like polypeptide. Sequence and pattern of gene expression.
AY297820.1	pedal peptide prehormone	Hoek RM, et al.	Altered gene expression in the host brain caused by a trematode parasite: neuropeptide genes are preferentially affected during parasitosis.
S65063.1	VD1/RPD2 alpha peptide {alternatively spliced, clone AMP1}	Bogerd J, et al.	Alternative splicing generates diversity of VD1/RPD2 alpha peptides in the central nervous system of Lymnaea stagnalis.
S65064.1	VD1/RPD2 alpha peptide {alternatively spliced, clone AMP2}
S65066.1	VD1/RPD2 alpha peptide {alternatively spliced, clone AMP3}
S65068.1	VD1/RPD2 alpha peptide {alternatively spliced, clone AMP4}
S65069.1	VD1/RPD2 alpha peptide {alternatively spliced, clone AMP5}
S65070.1	VD1/RPD2 alpha peptide {alternatively spliced, clone AMP6}
S65071.1	VD1/RPD2 alpha peptide {alternatively spliced, clone AMP7}
S65072.1	VD1/RPD2 alpha peptide {alternatively spliced, clone AMP8}
S65078.1	VD1/RPD2 alpha peptide {alternatively spliced, clone AMP9}
AF484079.1	voltage-dependent L-type calcium channel alpha-1 subunit	Spafford JD, et al.	Calcium channel structural determinants of synaptic transmission between identified invertebrate neurons.
AF484080.1	voltage-dependent L-type calcium channel alpha-1 subunit
AF484081.1	voltage-dependent L-type calcium channel alpha-1 subunit isoform c
AF484082.1	voltage-dependent non-L-type calcium channel alpha-1 subunit
AF484083.1	voltage-dependent non-L-type calcium channel alpha-1 subunit
AF484084.2	voltage-dependent T-type calcium channel alpha-1 (LCav3)
AF484085.1	NALCN ion channels (LNALCN-EKEE)
AF484086.1	U-type voltage-gated cation channel alpha-1 subunit
AF484087.1	calcium channel beta subunit
AF484088.1	syntaxin 1A
AF484089.1	synaptosomal-associated 25 protein
AF484090.1	synaptotagmin I
AF484091.1	synaptobrevin isoform A
AF484092.1	neural-specific syntaxin-binding protein 1
AF484093.1	vesicular acetylcholine transporter
AF484094.1	vesicular monoamine transporter
AF484095.1	munc18-1-interacting protein 1
M37629.1	FMRFamide protein	Linacre A, et al.	Cardioactive neuropeptide Phe-Met-Arg-Phe-NH2 (FMRFamide) and novel related peptides are encoded in multiple copies by a single gene in the snail Lymnaea stagnalis.
X56778.1	som ferritin	von Darl M, et al.	cDNA cloning and deduced amino acid sequence of two ferritins: soma ferritin and yolk ferritin, from the snail Lymnaea stagnalis L.
X56779.1	yol ferritin
X73157.1	sodium-influx-stimulating peptide	Smit AB, et al.	cDNA cloning of the sodium-influx-stimulating peptide in the mollusc, Lymnaea stagnalis.
S38684.2	FMRFamide protein	Saunders SE, et al.	Cell-specific alternative RNA splicing of an FMRFamide gene transcript in the brain.
S75356.1	VD1/RPD2 preprohormone	Bogerd J, et al.	Characterization and evolutionary aspects of a transcript encoding a neuropeptide precursor of Lymnaea neurons, VD1 and RPD2.
X59302.1	MIP II	Smit AB, et al.	Characterization of a cDNA clone encoding molluscan insulin-related peptide II of Lymnaea stagnalis.
S42163.1	insulin-related peptide V precursor
X84994.1	insulin-related peptide receptor	Roovers E, et al.	Characterization of a putative molluscan insulin-related peptide receptor.
EU624339.1	guanylyl cyclase alpha	Ribeiro M, et al.	Characterization of NO-sensitive guanylyl cyclase: expression in an identified interneuron involved in NO-cGMP-dependent memory formation.
EU624340.1	guanylyl cyclase beta-1
GU073383.1	TGFbeta family member nodal	Kuroda R, et al.	Chiral blastomere arrangement dictates zygotic left-right asymmetry pathway in snails.
GU073384.1	homeobox transcription factor Pitx
DQ206432.1	HSP70	Fei G, et al.	Chronic hypoxia stress-induced differential modulation of heat-shock protein 70 and presynaptic proteins.
JX524180.1	P2XR	Bavan S, et al.	Cloning and characterization of a P2X receptor expressed in the central nervous system of Lymnaea stagnalis.
U62770.1	octopamine receptor type 2	Gerhardt CC, et al.	Cloning and expression of a complementary DNA encoding a molluscan octopamine receptor that couples to chloride channels in HEK293 cells.
Z23106.1	G-prot alpha subunit Gq	Knol JC, et al.	Cloning of a molluscan G protein alpha subunit of the Gq class which is expressed differentially in identified neurons.
U84499.1	lymnokinin receptor	Cox KJ, et al.	Cloning, Characterization, and Expression of a G-Protein-Coupled Receptor from Lymnaea stagnalis and Identification of a Leucokinin-Like Peptide, PSFHSWSamide, as Its Endogenous Ligand
U40491.1	conopressin receptor 2	van Kesteren RE, et al.	Co-evolution of ligand-receptor pairs in the vasopressin/oxytocin superfamily of bioactive peptides.
AB083656.1	CREB	Sadamoto H, et al.	CREB in the Pond SnailLymnaea stagnalis: Cloning,Gene Expression, and Function in IdentifiableNeurons of the Central Nervous System
U72990.2	cysteine-rich neurotrophic factor precursor	Fainzilber M, et al.	CRNF, a molluscan neurotrophic factor that interacts with the p75 neurotrophin receptor.
U73114.1	fructose 1,6-biphosphate aldolase
AB733115.1	tyrosine hydroxylase	Sadamoto H, et al.	De Novo Sequencing and Transcriptome Analysis of the Central Nervous System of Mollusc Lymnaea stagnalis by Deep RNA Sequencing
AB733116.1	dopamine carboxylase
AB733117.1	tyramine beta hydroxylase
EF640973.1	TASK K+ channel	Andres-Enguix I, et al.	Determinants of the anesthetic sensitivity of two-pore domain acid-sensitive potassium channels: molecular cloning of an anesthetic-activated potassium channel from Lymnaea stagnalis.
AY846875.1	retinoid X receptor (RXR)	Carter CJ, et al.	Developmental expression of a molluscan RXR and evidence for its novel, nongenomic role in growth cone guidance.
GU932671.1	retinoid acid receptor (RAR)
KX387869.1	formin	Kuroda R, et al.	Diaphanous gene mutation affects spiral cleavage and chirality in snails.
KX387870.1	formin
KX387871.1	formin
KX387872.1	formin
KX387873.1	formin
KX387874.1	formin
KX387875.1	formin
KX387876.1	formin (dia)
KX387877.1	mycbp2
KX387878.1	mycbp2
KX387879.1	fat cadherin
KX387880.1	fat cadherin
KX387881.1	fry
KX387882.1	fry
KX387883.1	actb1
KX387884.1	actb1
KX387885.1	actb2
KX387886.1	actb2
KX387887.1	tubb1
KX387888.1	tubb1
KX387889.1	tubb2
KX387890.1	tubb2
AY524862.1	RGP51	Perlson E, et al.	Differential proteomics reveals multiple components in retrogradely transported axoplasm after nerve injury.
AF157552.1	SCP	Jiménez CR, et al.	Direct mass spectrometric peptide profiling and sequencing of single neurons reveals differential peptide patterns in a small neuronal network.
KX537630.1	COI partial	Jaksch K, et al.	DNA analysis of molluscs from a museum wet collection: a comparison of different extraction methods.
U61728.1	Ltrk1	van Kesteren RE, et al.	Early evolutionary origin of the neurotrophin receptor family.
AF373019.1	NOS-related protein	Korneev S, O'Shea M.	Evolution of nitric oxide synthase regulatory genes by DNA inversion.
AF373020.1	anti-NOS intergenic region
M86610.1	conopressin	van Kesteren RE, et al.	Evolution of the vasopressin/oxytocin superfamily: characterization of a cDNA encoding a vasopressin-related precursor, preproconopressin, from the mollusc Lymnaea stagnalis.
AH004423.2	MIP III	Smit AB, et al.	Evolutionary conservation of the insulin gene structure in invertebrates: cloning of the gene encoding molluscan insulin-related peptide III from Lymnaea stagnalis
S82894.1	prepro-insulin-related peptide VII	Smit AB, et al.	Expression and characterization of molluscan insulin-related peptide VII from the mollusc Lymnaea stagnalis.
AB331395.1	engrailed	Iijima M, et al.	Expression patterns of engrailed and dpp in the gastropod Lymnaea stagnalis.
AB331396.1	dpp-BMP2/4
AF140361.1	furin 1	Spijker S, et al.	Family of prohormone convertases in Lymnaea: characterization of two alternatively spliced furin-like transcripts and cell-specific regulation of their expression.
AF140362.1	furin 1
KU341302.1	formin	Davison A, et al.	Formin Is Associated with Left-Right Asymmetry in the Pond Snail and the Frog.
KU341303.1	formin
KU341304.1	formin
KU341305.1	formin
U50080.1	Serotonin receptor	Gerhardt CC, et al.	Functional characterisation of a 5-HT2 receptor cDNA cloned from Lymnaea stagnalis.
AF129397.1	SPTR prohormone	Koert CE, et al.	Functional implications of neurotransmitter expression during axonal regeneration: serotonin, but not peptides, auto-regulate axon growth of an identified central neuron.
AF129815.1	tryptophan hydroxylase
MN480796.1	innexin 1	Mersman BA, et al.	Gap Junction Coding Innexin in Lymnaea stagnalis: Sequence Analysis and Characterization in Tissues and the Central Nervous System.
MN480797.1	innexin 2
MN480798.1	innexin 3
MN480799.1	innexin 4
MN480800.1	innexin 5
MN480801.1	innexin 6
MN480802.1	innexin 7
MN480803.1	innexin 8
HM187674.1	calcium channel beta subunit	Dawson TF, et al.	Gene splicing of an invertebrate beta subunit (LCavβ) in the N-terminal and HOOK domains and its regulation of LCav1 and LCav2 calcium channels.
HM187675.1	calcium channel beta subunit
HM187676.1	calcium channel beta subunit
JQ313138.1	voltage-dependent T-type calcium channel alpha-1 (LCav3)	Senatore A, Spafford JD.	Gene transcription and splicing of T-type channels are evolutionarily-conserved strategies for regulating channel expression and gating.
JQ313139.1	voltage-dependent T-type calcium channel alpha-1 (LCav3)
U03137.1	FMRFamide protein	Kellett E, et al.	Genomic organization of the FMRFamide gene in Lymnaea: multiple exons encoding novel neuropeptides.
AY530728.1	granularin	Smit AB, et al.	Granularin, a novel molluscan opsonin comprising a single vWF type C domain is up-regulated during parasitation.
X06983.1	MIP	Smit AB, et al.	Growth-controlling molluscan neurons produce the precursor of an insulin-related peptide.
MK031694.1	dishevelled-related protein	Takahashi H, et al.	GSK3β controls the timing and pattern of the fifth spiral cleavage at the 2-4 cell stage in Lymnaea stagnalis.
MK031695.1	dishevelled-related protein
MK031696.1	beta-catenin related protein
MK031697.1	glycogen synthase kinase 3 beta-related protein
X15542.1	tubb1	van Nierop P, et al.	Identification and functional expression of a family of nicotinic acetylcholine receptor subunits in the central nervous system of the mollusc Lymnaea stagnalis.
DQ167344.1	nicotinic acetylcholine receptor subunit type A
DQ167345.1	nicotinic acetylcholine receptor subunit type B
DQ167346.1	nicotinic acetylcholine receptor subunit type C
DQ167347.1	nicotinic acetylcholine receptor subunit type D
DQ167348.1	nicotinic acetylcholine receptor subunit type E
DQ167349.1	nicotinic acetylcholine receptor subunit type F
DQ167350.1	nicotinic acetylcholine receptor subunit type G
DQ167351.1	nicotinic acetylcholine receptor subunit type H
DQ167352.1	nicotinic acetylcholine receptor subunit type I
DQ167353.1	nicotinic acetylcholine receptor subunit type K
DQ167354.1	nicotinic acetylcholine receptor subunit type J
FJ418794.1	glutathione reductase	Bouétard A, et al.	Impact of the redox-cycling herbicide diquat on transcript expression and antioxidant enzymatic activities of the freshwater snail Lymnaea stagnalis.
FJ418795.1	catalase
FJ418796.1	serum-dependent glutathione peroxidase
X72688.1	rab1	Agterberg M, et al.	Isolation and characterization of three cDNAs coding for Rab proteins from the albumen gland of the mollusc Lymnaea stagnalis.
X72689.1	rab2
X72690.1	rab18a
AB159144.1	DSC-1	Harada Y, et al.	Isolation and evaluation of dextral-specific and dextral-enriched cDNA clones as candidates for the handedness-determining gene in a freshwater gastropod, Lymnaea stagnalis.
AB159145.1	DSC-2
AB159146.1	DIC-1
AB159147.1	DIC-2
AB159148.1	DIC-3
AB159149.1	DEC-1
AB159150.1	DEC-2
AB159151.1	DEC-3
AB159152.1	RIC-1
AB159153.1	YGSC-1
DQ278440.1	calmodulin	van Kesteren RE, et al.	Local synthesis of actin-binding protein beta-thymosin regulates neurite outgrowth.
DQ278441.1	elongation factor 1-alpha
DQ278442.1	heat shock protein 40 (HSP40)
DQ278443.1	lysyl-tRNA-synthetase
DQ278444.1	thymosin beta-4
DQ278445.1	translation initiation factor 2 gamma
DQ278446.1	allograft inflammatory factor 1
DQ278447.1	calcium-binding protein
GQ906707.1	ovipostatin	Koene JM, et al.	Male accessory gland protein reduces egg laying in a simultaneous hermaphrodite.
AY571900.1	NMDAR	Ha TJ, et al.	Molecular characterization of NMDA-like receptors in Aplysia and Lymnaea: relevance to memory mechanisms.
DQ295538.1	NMDAR
AF012531.1	NOS2	Korneev SA, et al.	Molecular characterization of NOS in a mollusc: expression in a giant modulatory neuron.
LC069026.1	chitinase I	Yonezawa M, et al.	Molecular cloning and functional analysis of chitinases in the fresh water snail, Lymnaea stagnalis.
LC069027.1	chitinase II
LC069028.1	chitinase III
LC069029.1	chitinase IV
LC069030.1	chitinase V
U62771.1	octopamine receptor type 1	Gerhardt CC, et al.	Molecular cloning and pharmacological characterization of a molluscan octopamine receptor.
S46130.1	cytochrome P450	Teunissen Y, et al.	Molecular cloning of a cDNA encoding a member of a novel cytochrome P450 family in the mollusc Lymnaea stagnalis.
Z15094.1	G-prot alpha subunit alpha o	Knol JC, et al.	Molecular cloning of G protein alpha subunits from the central nervous system of the mollusc Lymnaea stagnalis.
Z15095.1	G-prot alpha subunit alpha i
Z15096.1	G-prot alpha subunit alpha s
AB210093.1	dermatopontin 1	Sarashina I, et al.	Molecular evolution and functionally important structures of molluscan Dermatopontin: implications for the origins of molluscan shell matrix proteins.
AB210094.1	dermatopontin 2
AB210095.1	dermatopontin 3
KF157952.1	AQP1	Pieńkowska JR, et al.	Molecular identification of first putative aquaporins in snails.
KF157953.1	AQP1
KF157954.1	AQP1
KF157955.1	actin
AF485659.1	16S rRNA	Remigio EA	Molecular phylogenetic relationships in the aquatic snail genus Lymnaea, the intermediate host of the causative agent of fascioliasis: insights from broader taxon sampling.
AF485660.1	16S rRNA
AF485661.1	16S rRNA
X68850.1	LPC2	Smit AB, et al.	Molluscan putative prohormone convertases: structural diversity in the central nervous system of Lymnaea stagnalis.
JN614365.1	18s rRNA	Correa AC, et al.	Morphological and molecular characterization of Neotropic Lymnaeidae (Gastropoda: Lymnaeoidea), vectors of fasciolosis.
JN614366.1	18s rRNA
JN614411.1	COI
JN614412.1	COI
JN614469.1	5.8S rRNA
AJ270459.1	GPCR orph	Saunders SE, et al.	Multimeric CREB-binding sites in the promoter regions of a family of G-protein-coupled receptors related to the vertebrate galanin and nociceptin/orphanin-FQ receptor families.
AJ270460.1	GPCR orph
AJ270461.1	GPCR orph
AJ270462.1	GPCR orph
X96933.1	Myomodulin	Kellett E, et al.	Myomodulin Gene of Lymnaea: Structure, Expression, and Analysis of Neuropeptides
JQ806355.1	NALCN ion channels (LNALCN-EKEE)	Senatore A, et al.	NALCN ion channels have alternative selectivity filters resembling calcium channels or sodium channels.
JQ806356.1	NALCN ion channels (LNALCN-EEEE)
DQ099793.2	neuronal calcium sensor-1	Hui K, et al.	Neuronal calcium sensor-1 modulation of optimal calcium level for neurite outgrowth.
AF335548.1	FMRFamide-gated and pH-modulated sodium channel	Perry SJ, et al.	Neuronal expression of an FMRFamide-gated Na+ channel and its modulation by acid pH.
AF165914.1	NOS pseudogene	Korneev SA, et al.	Neuronal expression of neural nitric oxide synthase (nNOS) protein is suppressed by an antisense RNA transcribed from an NOS pseudogene.
AF187041.1	LEGF	Hermann PM, et al.	Neurotrophic actions of a novel molluscan epidermal growth factor.
AF327539.1	28S rRNA	Dayrat B, et al.	New clades of euthyneuran gastropods (Mollusca) from 28S rRNA sequences.
EF492516.1	LEGFR	van Kesteren RE, et al.	Postsynaptic expression of an epidermal growth factor receptor regulates cholinergic synapse formation between identified molluscan neurons.
AY795575.1	5.8S rRNA	Ferté H, et al.	Presence of Trichobilharzia szidati in Lymnaea stagnalis and T. franki in Radix auricularia in northeastern France: molecular evidence.
AB070347.1	CCAAT enhancer binding protein	Hatakeyama D, et al.	Requirement of new protein synthesis of a transcription factor for memory consolidation: paradoxical changes in mRNA and protein levels of C/EBP.
X58638.1	GABA-A receptor beta subunit	Harvey RJ, et al.	Sequence of a functional invertebrate GABAA receptor subunit which can form a chimeric receptor with a vertebrate alpha subunit.
L06803.1	Serotonin receptor	Sugamori KS, et al.	Serotonin receptor cDNA cloned from Lymnaea stagnalis
AF056941.1	SCP	Perry SJ, et al.	Small cardioactive peptide gene: structure, expression and mass spectrometric analysis reveals a complex pattern of co-transmitters in a snail feeding neuron.
AH004795.2	conopressin	Van Kesteren RE, et al.	Structural and functional evolution of the vasopressin/oxytocin superfamily: vasopressin-related conopressin is the only member present in Lymnaea, and is involved in the control of sexual behavior.
S69833.1	furin2	Smit AB, et al.	Structural characterization of a Lymnaea putative endoprotease related to human furin.
X87404.1	glutamate-receptor	Stühmer T, et al.	Structure and pharmacological properties of a molluscan glutamate-gated cation channel and its likely role in feeding behavior.
AY332385.2	SOD1	Zelck UE, et al.	Superoxide dismutase expression and H2O2 production by hemocytes of the trematode intermediate host Lymnaea stagnalis (Gastropoda).
AF395538.1	MEN1	van Kesteren RE, et al.	Synapse formation between central neurons requires postsynaptic expression of the MEN1 tumor suppressor gene.
AY227369.1	COI	Remigio EA, Hebert PD.	Testing the utility of partial COI sequences for phylogenetic estimates of gastropod relationships.
S67281.1	preproLYCP	Smit AB, et al.	The isolation of a cDNA encoding a neuropeptide prohormone from the light yellow cells of Lymnaea stagnalis.
AF037444.1	GRL106	Tensen CP, et al.	The lymnaea cardioexcitatory peptide (LyCEP) receptor: a G-protein-coupled receptor for a novel member of the RFamide neuropeptide family.
AF047683.1	LyCEP
AY864892.1	L-TRIM	van Diepen MT, et al.	The molluscan RING-finger protein L-TRIM is essential for neuronal outgrowth.
AY769987.1	NOS2	Korneev SA, et al.	Timed and targeted differential regulation of nitric oxide synthase (NOS) and anti-NOS genes by reward conditioning leading to long-term memory formation.
JX292155.1	voltage-dependent T-type calcium channel alpha-1 (LCav3)	Senatore A, et al.	T-type channels become highly permeable to sodium ions using an alternative extracellular turret region (S5-P) outside the selectivity filter.
AY551910.1	Kv2.1a	Spafford JD, et al.	Uncoupling of calcium channel alpha1 and beta subunits in developing neurons.
AY551911.1	Kv3.1a
MT153186	Klotho	Fodor I., et al.	Aging and disease-relevant gene products in the neuronal transcriptome of the great pond snail (Lymnaea stagnalis): a potential model of aging, age-related memory loss, and neurodegenerative diseases
MT153187	Major vault 1
MT153188	Gelsolin
MT153189	Huntingtin
MT153190	Fragile X mental retardation protein
MT153191	Alpha-secretase (ADAM10)
MT153192	Parkinson's disease protein 7/protein deglycase DJ-1 (PARK7)
MT153193	Choline acetyltransferase (ChAT)
MT153194	Amyloid precursor protein (APP)
MT153195	Presenilin 1 (PSEN1)
MT153197	Notch receptor 3
MT153198	Potassium voltage-gated channel subfamilt KQT member 2 isoform e (KCNQ2)
MT153199	Aldheyide dehydrogenase family 3 member A2 isoform 2 (ALDH3A2)
MT153200	Copper-transporting ATPase 2 isoform a (ATP7B)
MT153201	Ubiquitin-protein ligse E3A (UBE3A)
MT137053	Apolipoprotein E (apoE) receptor
