## Supplemental Table 3 for "Transcriptome analysis provides genome annotation and expression profiles in the central nervous system of *Lymnaea stagnalis* at different ages"

### Sheet: Sheet1
Supplemental table 3. qPCR Primer Sequences and Efficiencies
Gene	5’ Primer Sequence	3’ Primer Sequence	Efficiency
Inx1	ATTTCCGGCATTGGTGTGGA	TGACCGTTTCGTCCCTCTTG	0.9585
Inx4	ATCGCCTTCGCTACCTCAAG	TGCTCGCAAAACTTCACTGC	1.0426
Inx5	GCTGACGCAGGAAAAACGAG	CCGGTACTGGGAGTAGGTGA	0.9978
β-tubulin	GCAGTACCAGGATGCCACAG	TGGATGACTTCTGTTGGACCTCA	0.9668
