## Supplemental Table 4 for "Transcriptome analysis provides genome annotation and expression profiles in the central nervous system of *Lymnaea stagnalis* at different ages"

### Sheet: Sheet1
Supplemental table 4. Stats of RNA-sequencing reads mapping by HISAT2
	A01	A02	A03	A04	A05	A06	A07	A08	A09	A10	A11	A12
TOTAL FRAGMENTS	55601129	58504523	63004469	59185591	60418665	65298134	69121300	60492950	57392782	55646093	62921127	60283142
Paired	55601129	58504523	63004469	59185591	60418665	65298134	69121300	60492950	57392782	55646093	62921127	60283142
	-1	-1	-1	-1	-1	-1	-1	-1	-1	-1	-1	-1
Aligned concordantly 0 times	21102589	23761421	27328091	27135535	20299866	22570722	24910518	20936724	20719844	20296188	21849043	22775901
	-0.3795	-0.4061	-0.4337	-0.4585	-0.336	-0.3457	-0.3604	-0.3461	-0.361	-0.3647	-0.3472	-0.3778
Aligned concordantly exactly 1 time	32393971	32531948	33453481	29961867	37389888	40020465	41408979	36964875	34327672	33245908	38379882	35319113
	-0.5826	-0.5561	-0.531	-0.5062	-0.6188	-0.6129	-0.5991	-0.6111	-0.5981	-0.5975	-0.61	-0.5859
Aligned concordantly >1 times	2104589	2211154	2222897	2088189	2728911	2706947	2801803	2591351	2345266	2103997	2692202	2188128
	-0.0379	-0.0378	-0.0353	-0.0353	-0.0452	-0.0415	-0.0405	-0.0428	-0.0409	-0.0378	-0.0428	-0.0363
of these pairs aligned concordantly 0 times	21102588	23761421	27328091	27135535	20299862	22570722	24910518	20936724	20719844	20296188	21849043	22775901
aligned discordantly 1 time	739204	664607	710480	601496	848217	1129056	1191317	1015927	993066	910853	932946	983847
	-0.035	-0.028	-0.026	-0.0222	-0.0418	-0.05	-0.0478	-0.0485	-0.0479	-0.0449	-0.0427	-0.0432
of these pairs aligned 0 times concordantly or discordantly	20363385	23096814	26617611	26534039	19451649	21441666	23719201	19920797	19726777	19385333	20916097	21792054
of these mates make up the pairs	40726770	46193628	53235222	53068078	38903298	42883332	474384402	39841594	39453554	38770670	41832194	43584108
aligned 0 times	29314771	34423064	39110267	40133504	27118242	28688300	32071415	26762817	26434266	26622941	28604687	29654204
		-0.7452	-0.7347	-0.7563	-0.6971	-0.669	-0.6761	-0.6717	-0.67	-0.6867	-0.6838	-0.6804
aligned exactly 1 time	10580940	11001214	13327441	12216653	10544096	12551683	13540726	11563221	11379369	11017208	11661838	12568109
	-0.2598	-0.2382	-0.2504	-0.2302	-0.271	-0.2927	-0.2854	-0.2902	-0.2884	-0.2842	-0.2788	-0.2884
aligned >1 times	831059	769350	797514	717921	1240960	1643349	1826261	1515556	1639921	1130521	1565669	1361795
	-0.0204	-0.0167	-0.015	-0.0135	-0.0319	-0.0383	-0.0385	-0.038	-0.0416	-0.0292	-0.0374	-0.0312
overall alignment rate	0.7364	0.7058	0.6896	0.661	0.7756	0.7803	0.768	0.7788	0.7697	0.7608	0.7727	0.754
