## Supplemental Table 5 for "Transcriptome analysis provides genome annotation and expression profiles in the central nervous system of *Lymnaea stagnalis* at different ages"

### Sheet: Sheet1
Supplemental table 5. Most differentially expressed genes
LSTA.number	comparison	log2FoldChange.T1vsT2	padj.T1vsT2	log2FoldChange.T1vsT3	padj.T1vsT3	log2FoldChange.T2vsT3	padj.T2vsT3	Description (Blast2GO)	GO.Names
LSTA.10014	young vs adult	3.85599	3.44e-53	3.64934	1e-47	-0.206644	0.655888	glutamate [NMDA] receptor subunit 1-like isoform X1	P:brain development; P:associative learning; P:regulation of signal transduction; P:positive regulation of cellular metabolic process; P:ionotropic glutamate receptor signaling pathway; P:intracellular signal transduction; P:regulation of membrane potential; P:regulation of ion transport; P:response to ethanol; P:regulation of synaptic plasticity; P:regulation of molecular function; P:organic sub…
LSTA.10071	adult vs old	-0.281419	0.00218745	-0.907866	4.67e-24	-0.626448	2.75e-10	fibroblast growth factor receptor 1-A-like	C:membrane; C:integral component of membrane
LSTA.10072	adult vs old	-0.124341	0.252575	-0.916545	2.39e-19	-0.792204	8.1e-13	fibroblast growth factor receptor 1-A-like	P:skeletal system development; P:brain development; P:positive regulation of cell population proliferation; P:fibroblast growth factor receptor signaling pathway; P:embryo development; P:animal organ morphogenesis; P:positive regulation of phospholipase activity; P:positive regulation of endothelial cell migration; P:positive regulation of kinase activity; P:tube development; P:positive regulatio…
LSTA.10209	young vs adult	-3.07046	4.73e-77	-3.70636	6.28e-106	-0.635902	0.006028	PREDICTED: uncharacterized protein LOC106050995
LSTA.10209	young vs old	-3.07046	4.73e-77	-3.70636	6.28e-106	-0.635902	0.006028	PREDICTED: uncharacterized protein LOC106050995
LSTA.10315	adult vs old	-0.603035	6.72e-06	-1.62088	2.12e-33	-1.01784	6.14e-12	NFX1-type zinc finger-containing protein 1-like	P:regulation of transcription, DNA-templated; F:DNA-binding transcription factor activity; F:zinc ion binding; C:nucleus
LSTA.11019	young vs adult	3.93412	2.9e-59	3.56866	6.48e-49	-0.365459	0.3692	cationic amino acid transporter 4-like	P:amino acid transport; P:transmembrane transport; F:amino acid transmembrane transporter activity; C:plasma membrane; C:integral component of membrane
LSTA.11202	adult vs old	0.0667094	0.610534	-0.817214	5.28e-12	-0.883923	5.12e-12	multiple epidermal growth factor-like domains protein 6 isoform X1	C:membrane; C:integral component of membrane
LSTA.11393	young vs old	6.04877	1.47e-72	5.67135	5.8e-64	-0.377415	0.497967	reticulon-3-A-like isoform X3	C:membrane
LSTA.11393	young vs adult	6.04877	1.47e-72	5.67135	5.8e-64	-0.377415	0.497967	reticulon-3-A-like isoform X3	C:membrane
LSTA.11849	adult vs old	-0.223569	0.679591	2.99481	1.95e-11	3.21838	9.14e-12	cysteine dioxygenase type 1-like	P:sulfur amino acid biosynthetic process; P:inflammatory response; P:response to hormone; P:response to organonitrogen compound; P:response to organic cyclic compound; P:L-cysteine catabolic process; P:taurine biosynthetic process; P:oxidation-reduction process; P:response to oxygen-containing compound; F:ferrous iron binding; F:cysteine dioxygenase activity; C:cytosol
LSTA.11863	young vs adult	3.90436	1.56e-64	3.27857	1.27e-45	-0.625789	0.0431332	dolichyl-diphosphooligosaccharide--protein glycosyltransferase subunit 1-like	C:endoplasmic reticulum membrane
LSTA.11927	adult vs old	1.73002	1.87e-23	0.491812	0.00768985	-1.23821	2.93e-11	tolloid-like protein 1	P:animal organ morphogenesis; P:tissue development; P:cell differentiation; P:positive regulation of biological process; P:regulation of cellular process; F:protein binding; F:peptidase activity; C:cellular anatomical entity
LSTA.12090	adult vs old	1.40156	6.49e-11	0.0637821	0.808344	-1.33777	1.65e-08	orexin receptor type 2-like	P:signal transduction; C:membrane
LSTA.12619	young vs adult	4.37134	4.58e-55	4.0797	5.96e-48	-0.29165	0.496424	tumor protein D52-like
LSTA.12649	young vs adult	2.32631	3.52e-69	1.80748	4.79e-42	-0.518835	0.00196764	PREDICTED: uncharacterized protein LOC101863404
LSTA.1318	adult vs old	-0.708862	1.83e-09	-1.55297	1.55e-39	-0.844108	1.36e-10	gamma-glutamyl hydrolase-like	P:proteolysis; P:cellular process; P:response to chemical; F:protein binding; F:gamma-glutamyl-peptidase activity; C:extracellular space; C:lysosome; C:secretory granule lumen
LSTA.13186	young vs old	-2.70276	5.19e-72	-3.10462	4.97e-94	-0.401867	0.074837	cartilage matrix protein-like
LSTA.13186	young vs adult	-2.70276	5.19e-72	-3.10462	4.97e-94	-0.401867	0.074837	cartilage matrix protein-like
LSTA.1319	young vs adult	2.27847	9.79e-57	2.07454	6.54e-47	-0.20393	0.37404	probable ATP-dependent RNA helicase DDX5 isoform a	P:negative regulation of transcription by RNA polymerase II; P:regulation of alternative mRNA splicing, via spliceosome; P:nuclear-transcribed mRNA catabolic process; P:epithelial to mesenchymal transition; P:mRNA transcription; P:miRNA metabolic process; P:RNA interference; P:intracellular estrogen receptor signaling pathway; P:positive regulation of DNA damage response, signal transduction by p…
LSTA.13457	adult vs old	2.08429	2.93e-34	0.939116	8.64e-08	-1.14518	1.36e-09	multiple epidermal growth factor-like domains protein 6 isoform X1	P:protein dephosphorylation; P:peptidyl-tyrosine dephosphorylation; F:protein tyrosine phosphatase activity; C:membrane; C:integral component of membrane
LSTA.136	young vs old	4.83197	3.35e-66	4.45477	2.14e-56	-0.377198	0.417546	ATP-dependent 6-phosphofructokinase-like isoform X1	P:fructose 6-phosphate metabolic process; P:glycolytic process through fructose-6-phosphate; F:6-phosphofructokinase activity; F:ATP binding; C:cytoplasm
LSTA.136	young vs adult	4.83197	3.35e-66	4.45477	2.14e-56	-0.377198	0.417546	ATP-dependent 6-phosphofructokinase-like isoform X1	P:fructose 6-phosphate metabolic process; P:glycolytic process through fructose-6-phosphate; F:6-phosphofructokinase activity; F:ATP binding; C:cytoplasm
LSTA.13759	adult vs old	0.238423	0.422763	-1.72912	3.74e-10	-1.96754	5.56e-11	fibril-forming collagen alpha chain-like	P:extracellular matrix organization; F:extracellular matrix structural constituent; C:collagen trimer; C:extracellular space; C:membrane; C:integral component of membrane; C:extracellular matrix
LSTA.13760	adult vs old	-0.289678	0.330364	-2.10229	3.71e-14	-1.81261	4.28e-09	fibril-forming collagen alpha chain-like	C:cellular anatomical entity
LSTA.13762	young vs adult	-3.30755	1.11e-79	-4.37659	8.87e-140	-1.06904	1.25e-07	fibril-forming collagen alpha chain-like	P:multicellular organismal process; F:extracellular matrix structural constituent
LSTA.13762	young vs old	-3.30755	1.11e-79	-4.37659	8.87e-140	-1.06904	1.25e-07	fibril-forming collagen alpha chain-like	P:multicellular organismal process; F:extracellular matrix structural constituent
LSTA.13764	young vs old	-3.78412	2.01e-96	-5.00589	1.67e-169	-1.22177	2.91e-09	collagen alpha-1(I) chain-like	P:skeletal system development; P:blood vessel development; P:transforming growth factor beta receptor signaling pathway; P:Rho protein signal transduction; P:blood coagulation; P:regulation of blood pressure; P:cytokine-mediated signaling pathway; P:platelet activation; P:extracellular matrix organization; P:collagen fibril organization; P:bone mineralization; P:collagen metabolic process; P:odon…
LSTA.13764	adult vs old	-3.78412	2.01e-96	-5.00589	1.67e-169	-1.22177	2.91e-09	collagen alpha-1(I) chain-like	P:skeletal system development; P:blood vessel development; P:transforming growth factor beta receptor signaling pathway; P:Rho protein signal transduction; P:blood coagulation; P:regulation of blood pressure; P:cytokine-mediated signaling pathway; P:platelet activation; P:extracellular matrix organization; P:collagen fibril organization; P:bone mineralization; P:collagen metabolic process; P:odon…
LSTA.13764	young vs adult	-3.78412	2.01e-96	-5.00589	1.67e-169	-1.22177	2.91e-09	collagen alpha-1(I) chain-like	P:skeletal system development; P:blood vessel development; P:transforming growth factor beta receptor signaling pathway; P:Rho protein signal transduction; P:blood coagulation; P:regulation of blood pressure; P:cytokine-mediated signaling pathway; P:platelet activation; P:extracellular matrix organization; P:collagen fibril organization; P:bone mineralization; P:collagen metabolic process; P:odon…
LSTA.13985	adult vs old	0.345138	0.0498536	-0.874803	3.63e-07	-1.21994	5.02e-11	aquaporin AQPAe.a-like	P:transmembrane transport; F:channel activity; C:integral component of membrane
LSTA.13986	young vs old	-1.56001	1.36e-52	-2.51754	1.8e-135	-0.957533	6.48e-18	---NA---
LSTA.13986	adult vs old	-1.56001	1.36e-52	-2.51754	1.8e-135	-0.957533	6.48e-18	---NA---
LSTA.14148	young vs adult	-2.85791	1.93e-57	-2.65811	9.17e-50	0.199803	0.566117	disks large-associated protein 5-like isoform X2	P:signaling
LSTA.14612	young vs adult	4.12479	1.58e-82	5.38374	4.9e-141	1.25895	1.94e-07	neurotrophin-3-like isoform X4	F:signaling receptor binding; C:membrane; C:integral component of membrane
LSTA.14612	young vs old	4.12479	1.58e-82	5.38374	4.9e-141	1.25895	1.94e-07	neurotrophin-3-like isoform X4	F:signaling receptor binding; C:membrane; C:integral component of membrane
LSTA.14914	adult vs old	-0.581102	0.00013959	-1.94235	3.47e-36	-1.36125	3.53e-16	zygote arrest protein 1-like	P:multicellular organism development; F:protein binding; C:cytoplasm
LSTA.15922	young vs adult	3.39615	1.67e-54	3.35204	5.36e-53	-0.0441186	0.915952	serine/threonine-protein phosphatase 2A activator-like	P:protein peptidyl-prolyl isomerization; P:mitotic spindle organization; P:negative regulation of phosphoprotein phosphatase activity; P:positive regulation of phosphoprotein phosphatase activity; P:positive regulation of apoptotic process; F:peptidyl-prolyl cis-trans isomerase activity; F:signaling receptor binding; F:ATP binding; F:protein tyrosine phosphatase activator activity; F:ATPase activ…
LSTA.16003	young vs old	-3.28828	6.39e-53	-4.38933	1.94e-75	-1.10105	0.000468369	rac GTPase-activating protein 1-like isoform X1	P:intracellular signal transduction; F:metal ion binding
LSTA.16600	young vs adult	2.75446	2.13e-56	2.54469	6.02e-48	-0.209771	0.446459	probable serine/threonine-protein kinase DDB_G0267686 isoform X3
LSTA.17100	adult vs old	-1.05874	9.04e-09	-2.79117	1.31e-50	-1.73243	9.38e-18	PREDICTED: uncharacterized protein LOC106080277 isoform X1	C:membrane; C:integral component of membrane
LSTA.17205	young vs adult	3.5214	2.12e-58	3.29491	4.56e-51	-0.226487	0.522397	translation initiation factor eIF-2B subunit delta-like	P:ovarian follicle development; P:translational initiation; P:oligodendrocyte development; P:myelination; P:T cell receptor signaling pathway; F:translation initiation factor activity; F:guanyl-nucleotide exchange factor activity; C:eukaryotic translation initiation factor 2B complex
LSTA.17214	adult vs old	1.49017	5.41e-31	0.504727	0.000151519	-0.985443	2.38e-12	inter-alpha-trypsin inhibitor heavy chain H3-like isoform X1
LSTA.17215	young vs adult	4.60214	1.52e-85	3.1503	6.08e-40	-1.45184	3.61e-10	inter-alpha-trypsin inhibitor heavy chain H3-like isoform X1
LSTA.17215	adult vs old	4.60214	1.52e-85	3.1503	6.08e-40	-1.45184	3.61e-10	inter-alpha-trypsin inhibitor heavy chain H3-like isoform X1
LSTA.17707	young vs old	-1.8161	1.47e-27	-2.67449	2.35e-56	-0.858386	2.93e-05	poly [ADP-ribose] polymerase 14-like	F:NAD+ ADP-ribosyltransferase activity; F:transferase activity; F:transferase activity, transferring glycosyl groups
LSTA.18419	adult vs old	-0.228484	0.274889	-1.51961	2.34e-14	-1.29112	5.39e-09	E3 SUMO-protein ligase RanBP2-like isoform X1
LSTA.18574	adult vs old	0.22987	0.14461	-0.9169	1.44e-09	-1.14677	1.97e-12	D-amino-acid oxidase-like isoform X1	P:D-amino acid metabolic process; P:oxidation-reduction process; F:D-amino-acid oxidase activity; F:FAD binding
LSTA.18890	young vs old	5.63333	1.5e-97	6.25102	2.55e-121	0.617686	0.0525753	cadherin-related tumor suppressor-like
LSTA.18890	young vs adult	5.63333	1.5e-97	6.25102	2.55e-121	0.617686	0.0525753	cadherin-related tumor suppressor-like
LSTA.19521	young vs old	-2.79591	1.06e-42	-3.37352	1.05e-57	-0.577601	0.0713543	DNA polymerase alpha subunit B-like	P:G1/S transition of mitotic cell cycle; P:DNA replication initiation; P:telomere maintenance via semi-conservative replication; F:DNA binding; C:nucleoplasm; C:alpha DNA polymerase:primase complex; C:cytosol
LSTA.19879	young vs old	-1.29326	7.26e-31	-1.81569	5.74e-59	-0.522434	0.000157023	---NA---
LSTA.20326	adult vs old	-1.58868	4.16e-36	-2.65595	3.57e-98	-1.06727	1.63e-14	laccase-15-like isoform X1	F:metal ion binding; C:membrane
LSTA.20326	young vs old	-1.58868	4.16e-36	-2.65595	3.57e-98	-1.06727	1.63e-14	laccase-15-like isoform X1	F:metal ion binding; C:membrane
LSTA.20871	adult vs old	1.92168	1.12e-14	-0.00876572	0.979734	-1.93045	3.94e-13	PREDICTED: uncharacterized protein LOC106059110
LSTA.2111	young vs adult	5.02735	6.39e-56	4.73843	8.55e-50	-0.288921	0.61236	serine incorporator 1-like isoform X4	P:phosphatidylserine metabolic process; P:sphingolipid metabolic process; C:integral component of membrane
LSTA.21156	young vs old	-2.23882	1.71e-26	-4.31069	6.33e-90	-2.07186	7.84e-19	interferon alpha-inducible protein 27, mitochondrial isoform 1	P:negative regulation of transcription by RNA polymerase II; P:proteasome-mediated ubiquitin-dependent protein catabolic process; P:modulation by host of viral genome replication; P:regulation of protein export from nucleus; P:defense response to virus; P:type I interferon signaling pathway; P:protein K48-linked ubiquitination; P:extrinsic apoptotic signaling pathway; F:RNA polymerase II activati…
LSTA.21156	adult vs old	-2.23882	1.71e-26	-4.31069	6.33e-90	-2.07186	7.84e-19	interferon alpha-inducible protein 27, mitochondrial isoform 1	P:negative regulation of transcription by RNA polymerase II; P:proteasome-mediated ubiquitin-dependent protein catabolic process; P:modulation by host of viral genome replication; P:regulation of protein export from nucleus; P:defense response to virus; P:type I interferon signaling pathway; P:protein K48-linked ubiquitination; P:extrinsic apoptotic signaling pathway; F:RNA polymerase II activati…
LSTA.2122	adult vs old	0.805306	1.35e-09	-0.182248	0.203878	-0.987554	6.9e-12	collagen alpha-3(VI) chain-like isoform X1	F:calcium ion binding
LSTA.2125	young vs old	-2.18812	1.17e-36	-2.95154	4.58e-66	-0.763418	0.000350533	collagen alpha-3(VI) chain-like isoform X9	F:calcium ion binding
LSTA.21263	young vs old	4.32802	2.96e-65	4.36864	1.37e-66	0.0406172	0.93802	---NA---
LSTA.21263	young vs adult	4.32802	2.96e-65	4.36864	1.37e-66	0.0406172	0.93802	---NA---
LSTA.21270	young vs old	4.35413	1.58e-78	4.29469	1.33e-76	-0.0594374	0.909875	thioredoxin domain-containing protein 16-like	C:membrane-bounded organelle
LSTA.21270	young vs adult	4.35413	1.58e-78	4.29469	1.33e-76	-0.0594374	0.909875	thioredoxin domain-containing protein 16-like	C:membrane-bounded organelle
LSTA.216	adult vs old	-0.370088	0.127863	-2.02353	1.84e-17	-1.65345	2.74e-10	---NA---
LSTA.21646	young vs old	2.36067	5.88e-86	2.76948	5.79e-119	0.408816	0.0116442	molluscan insulin-related peptide 3-like	P:signal transduction; P:cell surface receptor signaling pathway; P:neuropeptide signaling pathway; P:circadian rhythm; P:locomotory behavior; P:insulin receptor signaling pathway; P:sleep; P:carbohydrate homeostasis; P:phosphatidylinositol phosphorylation; P:female mating behavior; P:negative regulation of entry into reproductive diapause; F:insulin receptor binding; F:hormone activity; F:protei…
LSTA.21646	young vs adult	2.36067	5.88e-86	2.76948	5.79e-119	0.408816	0.0116442	molluscan insulin-related peptide 3-like	P:signal transduction; P:cell surface receptor signaling pathway; P:neuropeptide signaling pathway; P:circadian rhythm; P:locomotory behavior; P:insulin receptor signaling pathway; P:sleep; P:carbohydrate homeostasis; P:phosphatidylinositol phosphorylation; P:female mating behavior; P:negative regulation of entry into reproductive diapause; F:insulin receptor binding; F:hormone activity; F:protei…
LSTA.219	adult vs old	1.36481	1.4e-17	0.320818	0.0614349	-1.044	3.19e-09	cathepsin L1-like	P:proteolysis; F:cysteine-type peptidase activity
LSTA.21945	young vs old	2.68053	3.54e-64	2.61298	6.04e-61	-0.0675509	0.832696	thioredoxin domain-containing protein 5-like	P:negative regulation of apoptotic process; P:neutrophil degranulation; P:positive regulation of apoptotic cell clearance; F:protein binding; C:extracellular region; C:endoplasmic reticulum; C:azurophil granule lumen; C:lysosomal lumen
LSTA.21945	young vs adult	2.68053	3.54e-64	2.61298	6.04e-61	-0.0675509	0.832696	thioredoxin domain-containing protein 5-like	P:negative regulation of apoptotic process; P:neutrophil degranulation; P:positive regulation of apoptotic cell clearance; F:protein binding; C:extracellular region; C:endoplasmic reticulum; C:azurophil granule lumen; C:lysosomal lumen
LSTA.22190	young vs adult	4.53516	2.04e-63	4.20903	8.57e-55	-0.326136	0.495061	rab GDP dissociation inhibitor alpha-like	P:neurotransmitter secretion; P:Rab protein signal transduction; P:neutrophil degranulation; P:positive regulation of GTPase activity; P:positive regulation of axon extension; P:negative regulation of axonogenesis; P:regulation of small GTPase mediated signal transduction; P:response to calcium ion; P:negative regulation of protein targeting to membrane; F:Rab GDP-dissociation inhibitor activity;…
LSTA.22778	young vs adult	5.12078	3.38e-62	4.80607	6.71e-55	-0.31471	0.556178	uncharacterized peptidase C1-like protein F26E4.3	P:proteolysis; P:cell adhesion; F:protein binding; F:cysteine-type peptidase activity; C:basement membrane
LSTA.22946	adult vs old	-0.52004	0.00173384	-1.67409	1.79e-24	-1.15406	1.95e-10	PREDICTED: uncharacterized protein LOC106074683	C:membrane; C:integral component of membrane
LSTA.23184	young vs adult	2.38429	2.35e-62	2.63091	4.67e-76	0.246621	0.300843	---NA---
LSTA.23184	young vs old	2.38429	2.35e-62	2.63091	4.67e-76	0.246621	0.300843	---NA---
LSTA.23216	adult vs old	-1.4445	3.1e-25	-2.41067	3.03e-68	-0.966169	4.87e-10	collagen alpha-5(IV) chain-like	P:angiogenesis; P:branching involved in blood vessel morphogenesis; P:nematode larval development; P:brain development; P:muscle organ development; P:neuromuscular junction development; P:embryo development ending in birth or egg hatching; P:extracellular matrix organization; P:epithelial cell differentiation; P:collagen-activated tyrosine kinase receptor signaling pathway; P:blood vessel morphog…
LSTA.23216	young vs old	-1.4445	3.1e-25	-2.41067	3.03e-68	-0.966169	4.87e-10	collagen alpha-5(IV) chain-like	P:angiogenesis; P:branching involved in blood vessel morphogenesis; P:nematode larval development; P:brain development; P:muscle organ development; P:neuromuscular junction development; P:embryo development ending in birth or egg hatching; P:extracellular matrix organization; P:epithelial cell differentiation; P:collagen-activated tyrosine kinase receptor signaling pathway; P:blood vessel morphog…
LSTA.23432	adult vs old	-0.570659	6.91e-06	-1.75405	1.6e-44	-1.18339	1.7e-18	kynurenine formamidase-like	P:tryptophan catabolic process to kynurenine; F:arylformamidase activity; C:membrane; C:integral component of membrane
LSTA.23593	young vs adult	2.09804	8.1e-77	1.67948	5.32e-49	-0.418566	0.00282614	titin isoform X11	P:platelet degranulation; P:cardiac muscle hypertrophy; P:protein phosphorylation; P:muscle contraction; P:striated muscle contraction; P:mitotic chromosome condensation; P:positive regulation of gene expression; P:protein kinase A signaling; P:phosphorylation; P:peptidyl-tyrosine phosphorylation; P:muscle filament sliding; P:skeletal muscle thin filament assembly; P:skeletal muscle myosin thick …
LSTA.23597	young vs adult	2.03071	8.39e-54	1.54021	9.93e-31	-0.490496	0.00148386	---NA---
LSTA.23660	young vs old	-1.16679	4.88e-36	-1.86646	1.52e-89	-0.699669	1.75e-11	laminin subunit beta-1-like	P:embryonic heart tube morphogenesis; P:neuronal-glial interaction involved in cerebral cortex radial glia guided migration; P:extracellular matrix organization; P:positive regulation of cell migration; P:neuron projection development; P:cell adhesion mediated by integrin; P:substrate adhesion-dependent cell spreading; P:endodermal cell differentiation; P:odontogenesis; P:cellular protein metabol…
LSTA.23660	adult vs old	-1.16679	4.88e-36	-1.86646	1.52e-89	-0.699669	1.75e-11	laminin subunit beta-1-like	P:embryonic heart tube morphogenesis; P:neuronal-glial interaction involved in cerebral cortex radial glia guided migration; P:extracellular matrix organization; P:positive regulation of cell migration; P:neuron projection development; P:cell adhesion mediated by integrin; P:substrate adhesion-dependent cell spreading; P:endodermal cell differentiation; P:odontogenesis; P:cellular protein metabol…
LSTA.23661	young vs old	-1.4186	1.21e-42	-1.78485	1.32e-66	-0.366241	0.00822247	protein arginine N-methyltransferase 1-like	P:negative regulation of protein phosphorylation; P:DNA repair; P:response to oxidative stress; P:determination of adult lifespan; P:response to UV; P:heat acclimation; P:positive regulation of gene expression; P:regulation of mitochondrion organization; P:regulation of lipid storage; P:peptidyl-arginine methylation, to asymmetrical-dimethyl arginine; P:negative regulation of histone deacetylatio…
LSTA.23682	young vs adult	5.26967	1.28e-53	4.87254	5.72e-46	-0.397138	0.467412	tubulointerstitial nephritis antigen-like	P:proteolysis; P:endosomal transport; P:positive regulation of Wnt signaling pathway by establishment of Wnt protein localization to extracellular region; P:positive regulation of canonical Wnt signaling pathway; F:extracellular matrix structural constituent; F:protein binding; F:cysteine-type peptidase activity; F:hydrolase activity; F:Wnt-protein binding; F:laminin binding; C:extracellular regi…
LSTA.23698	young vs adult	4.94629	2.62e-65	4.43386	1.13e-52	-0.512438	0.263429	synaptic vesicle membrane protein VAT-1 homolog-like	P:negative regulation of mitochondrial fusion; P:neutrophil degranulation; P:oxidation-reduction process; F:protein binding; F:zinc ion binding; F:oxidoreductase activity; C:extracellular region; C:cytoplasm; C:mitochondrion; C:mitochondrial outer membrane; C:membrane; C:integral component of membrane; C:azurophil granule lumen; C:extracellular exosome
LSTA.23807	adult vs old	0.112784	0.197131	-0.855227	1.98e-25	-0.968011	1.03e-29	sestrin-1-like isoform X3	P:regulation of response to reactive oxygen species; C:nucleus
LSTA.23812	young vs old	-1.42946	7.25e-42	-2.02813	3.03e-83	-0.598675	1.22e-06	calponin-2 isoform X2
LSTA.23962	young vs old	-1.8175	3.87e-50	-2.33812	1.58e-77	-0.520623	0.00152762	solute carrier family 28 member 3-like	P:nucleoside transmembrane transport; F:nucleoside transmembrane transporter activity; C:integral component of membrane
LSTA.24080	adult vs old	1.08685	0.000128115	-0.735919	0.014428	-1.82277	7.79e-09	multiple epidermal growth factor-like domains protein 10	P:protein dephosphorylation; P:endocytosis; P:heterophilic cell-cell adhesion via plasma membrane cell adhesion molecules; P:dephosphorylation; P:peptidyl-tyrosine dephosphorylation; F:phosphoprotein phosphatase activity; F:protein tyrosine phosphatase activity; F:scavenger receptor activity; F:hydrolase activity; F:phosphatase activity; C:membrane; C:integral component of membrane
LSTA.24088	adult vs old	-0.841923	3.31e-06	-1.99579	3.7e-29	-1.15387	8.62e-09	Ag precursor
LSTA.24389	young vs adult	4.21857	6.01e-62	4.3715	1.32e-66	0.152928	0.72448	RING finger protein 215-like	C:membrane; C:integral component of membrane
LSTA.24389	young vs old	4.21857	6.01e-62	4.3715	1.32e-66	0.152928	0.72448	RING finger protein 215-like	C:membrane; C:integral component of membrane
LSTA.24871	young vs old	-2.52919	4.16e-60	-2.70613	5.99e-66	-0.17694	0.566265	G2/mitotic-specific cyclin-B3-like	P:mitotic cytokinesis; P:oocyte maturation; P:positive regulation of protein phosphorylation; P:centrosome cycle; P:pronuclear migration; P:syncytial blastoderm mitotic cell cycle; P:regulation of chromatin binding; P:meiotic sister chromatid segregation; P:positive regulation of mitotic metaphase/anaphase transition; P:kinetochore organization; P:regulation of meiotic cell cycle; F:protein bindi…
LSTA.24871	young vs adult	-2.52919	4.16e-60	-2.70613	5.99e-66	-0.17694	0.566265	G2/mitotic-specific cyclin-B3-like	P:mitotic cytokinesis; P:oocyte maturation; P:positive regulation of protein phosphorylation; P:centrosome cycle; P:pronuclear migration; P:syncytial blastoderm mitotic cell cycle; P:regulation of chromatin binding; P:meiotic sister chromatid segregation; P:positive regulation of mitotic metaphase/anaphase transition; P:kinetochore organization; P:regulation of meiotic cell cycle; F:protein bindi…
LSTA.25667	adult vs old	-0.452887	0.0076573	-1.50261	8.72e-20	-1.04972	1.55e-08	---NA---
LSTA.26295	young vs adult	-1.75121	4.75e-58	-2.42286	7.31e-111	-0.671648	9.21e-08	peptidyl-prolyl cis-trans isomerase B-like	P:protein peptidyl-prolyl isomerization; P:neutrophil chemotaxis; P:positive regulation of multicellular organism growth; P:positive regulation by host of viral genome replication; P:protein stabilization; P:bone development; P:chaperone-mediated protein folding; P:regulation of post-translational protein modification; F:peptidyl-prolyl cis-trans isomerase activity; F:collagen binding; F:cyclospo…
LSTA.26295	young vs old	-1.75121	4.75e-58	-2.42286	7.31e-111	-0.671648	9.21e-08	peptidyl-prolyl cis-trans isomerase B-like	P:protein peptidyl-prolyl isomerization; P:neutrophil chemotaxis; P:positive regulation of multicellular organism growth; P:positive regulation by host of viral genome replication; P:protein stabilization; P:bone development; P:chaperone-mediated protein folding; P:regulation of post-translational protein modification; F:peptidyl-prolyl cis-trans isomerase activity; F:collagen binding; F:cyclospo…
LSTA.26399	young vs old	-1.07105	1.96e-34	-1.44132	8.24e-61	-0.370275	0.00082036	---NA---
LSTA.26646	adult vs old	0.364886	0.0024058	-0.524255	1.48e-05	-0.889141	4.2e-12	adhesion G protein-coupled receptor L2-like isoform X1	P:homophilic cell adhesion via plasma membrane adhesion molecules; P:signal transduction; P:cell surface receptor signaling pathway; P:G protein-coupled receptor signaling pathway; P:negative regulation of angiogenesis; F:transmembrane signaling receptor activity; F:G protein-coupled receptor activity; F:calcium ion binding; C:membrane; C:integral component of membrane
LSTA.27458	young vs old	-2.79665	1.34e-43	-3.4863	5.56e-58	-0.689641	0.0335047	borealin-like
LSTA.27497	young vs old	-1.0088	1.94e-22	-1.79922	5.42e-69	-0.790417	3.41e-12	interferon alpha-inducible protein 27, mitochondrial isoform 1	P:negative regulation of transcription by RNA polymerase II; P:proteasome-mediated ubiquitin-dependent protein catabolic process; P:modulation by host of viral genome replication; P:regulation of protein export from nucleus; P:defense response to virus; P:type I interferon signaling pathway; P:protein K48-linked ubiquitination; P:extrinsic apoptotic signaling pathway; F:RNA polymerase II activati…
LSTA.27497	adult vs old	-1.0088	1.94e-22	-1.79922	5.42e-69	-0.790417	3.41e-12	interferon alpha-inducible protein 27, mitochondrial isoform 1	P:negative regulation of transcription by RNA polymerase II; P:proteasome-mediated ubiquitin-dependent protein catabolic process; P:modulation by host of viral genome replication; P:regulation of protein export from nucleus; P:defense response to virus; P:type I interferon signaling pathway; P:protein K48-linked ubiquitination; P:extrinsic apoptotic signaling pathway; F:RNA polymerase II activati…
LSTA.27786	adult vs old	0.707435	5.81e-10	-0.268904	0.0240306	-0.976339	9.79e-16	receptor-type tyrosine-protein phosphatase epsilon-like isoform X2	P:protein dephosphorylation; P:dephosphorylation; P:peptidyl-tyrosine dephosphorylation; F:phosphoprotein phosphatase activity; F:protein tyrosine phosphatase activity; F:hydrolase activity; F:phosphatase activity; C:membrane; C:integral component of membrane
LSTA.28020	adult vs old	-0.602278	0.000225548	-1.8457	9.67e-29	-1.24342	8.93e-12	serine/threonine-protein kinase HT1-like	P:protein phosphorylation; F:protein serine/threonine kinase activity; F:ATP binding
LSTA.2870	adult vs old	0.0477034	0.837123	-1.67921	1.49e-15	-1.72691	1.31e-14	multiple epidermal growth factor-like domains protein 10	P:protein dephosphorylation; P:dephosphorylation; P:peptidyl-tyrosine dephosphorylation; F:phosphoprotein phosphatase activity; F:protein tyrosine phosphatase activity; F:hydrolase activity; F:phosphatase activity; C:membrane; C:integral component of membrane
LSTA.28868	young vs adult	4.18723	3.67e-67	3.91722	5.74e-59	-0.270011	0.531514	synaptotagmin-1 isoform X1	P:synaptic vesicle exocytosis; P:negative regulation of calcium ion-dependent exocytosis; F:SNARE binding; F:calcium ion binding; F:calcium-dependent phospholipid binding; C:integral component of synaptic vesicle membrane
LSTA.28868	young vs old	4.18723	3.67e-67	3.91722	5.74e-59	-0.270011	0.531514	synaptotagmin-1 isoform X1	P:synaptic vesicle exocytosis; P:negative regulation of calcium ion-dependent exocytosis; F:SNARE binding; F:calcium ion binding; F:calcium-dependent phospholipid binding; C:integral component of synaptic vesicle membrane
LSTA.29518	adult vs old	1.03101	8.82e-09	-0.147647	0.486671	-1.17866	1.62e-09	integrin alpha-4-like	P:angiogenesis; P:blood vessel development; P:vasculogenesis; P:metanephros development; P:kidney development; P:cell adhesion; P:cell-matrix adhesion; P:positive regulation of cytosolic calcium ion concentration; P:integrin-mediated signaling pathway; P:multicellular organism development; P:nervous system development; P:brain development; P:memory; P:positive regulation of cell population prolif…
LSTA.29571	adult vs old	-0.851423	0.000123687	1.18123	2.22e-08	2.03265	1.26e-19	endoglucanase E4-like	P:cellulose catabolic process; F:cellulase activity; F:polysaccharide binding
LSTA.29572	adult vs old	-0.0799274	0.815156	1.83756	3.09e-10	1.91749	1.39e-09	endoglucanase A-like	P:cellulose catabolic process; F:cellulase activity; F:polysaccharide binding
LSTA.29853	young vs adult	3.55258	7.79e-66	2.7879	7.34e-41	-0.764681	0.00426841	heat shock protein 83-like	P:G2/M transition of mitotic cell cycle; P:positive regulation of neuroblast proliferation; P:protein export from nucleus; P:xenobiotic metabolic process; P:receptor-mediated endocytosis; P:response to unfolded protein; P:telomere maintenance via telomerase; P:centrosome cycle; P:negative regulation of cell population proliferation; P:determination of adult lifespan; P:response to cold; P:negativ…
LSTA.30549	adult vs old	-0.205536	0.0544123	-1.00461	3.57e-22	-0.799072	1.37e-12	60 kDa heat shock protein, mitochondrial-like	P:response to hypoxia; P:nematode larval development; P:B cell cytokine production; P:MyD88-dependent toll-like receptor signaling pathway; P:positive regulation of T cell mediated immune response to tumor cell; P:response to ischemia; P:regulation of transcription by RNA polymerase II; P:'de novo' protein folding; P:activation of cysteine-type endopeptidase activity involved in apoptotic process…
LSTA.30936	young vs adult	4.86009	3.65e-61	4.47327	5.46e-52	-0.386826	0.447464	buccalin-like	P:signal transduction; F:neuropeptide hormone activity
LSTA.30972	adult vs old	0.185804	0.239929	-1.15308	1.3e-14	-1.33888	3.08e-17	---NA---
LSTA.30988	young vs adult	4.77982	5.24e-55	4.43529	2.76e-47	-0.344531	0.364226	GPI transamidase component PIG-S-like	P:attachment of GPI anchor to protein; C:GPI-anchor transamidase complex
LSTA.314	adult vs old	-2.17077	1.56e-56	-3.58756	6.12e-154	-1.41679	3.24e-22	collagen alpha-1(I) chain-like	F:extracellular matrix structural constituent; C:extracellular region
LSTA.314	young vs old	-2.17077	1.56e-56	-3.58756	6.12e-154	-1.41679	3.24e-22	collagen alpha-1(I) chain-like	F:extracellular matrix structural constituent; C:extracellular region
LSTA.314	young vs adult	-2.17077	1.56e-56	-3.58756	6.12e-154	-1.41679	3.24e-22	collagen alpha-1(I) chain-like	F:extracellular matrix structural constituent; C:extracellular region
LSTA.31835	adult vs old	-0.0754342	0.783987	-1.645	2.61e-11	-1.56956	9.76e-09	PREDICTED: uncharacterized protein LOC106052888
LSTA.32581	adult vs old	-0.531777	1.03e-07	-1.21443	6.79e-35	-0.682656	4.99e-10	kyphoscoliosis peptidase-like
LSTA.32677	adult vs old	-1.46539	3.08e-14	-3.12563	3.97e-56	-1.66024	2.26e-14	---NA---
LSTA.33156	adult vs old	-1.67524	1.98e-43	-2.48946	2.58e-94	-0.814219	3.42e-09	A disintegrin and metalloproteinase with thrombospondin motifs 2-like isoform X1	C:cellular anatomical entity
LSTA.33156	young vs old	-1.67524	1.98e-43	-2.48946	2.58e-94	-0.814219	3.42e-09	A disintegrin and metalloproteinase with thrombospondin motifs 2-like isoform X1	C:cellular anatomical entity
LSTA.33350	young vs old	2.11156	5.97e-41	2.96792	2.17e-80	0.856364	3.52e-06	ELH precursor	P:signal transduction; P:neuropeptide signaling pathway; P:multicellular organism development; F:hormone activity; C:extracellular region
LSTA.34808	adult vs old	-0.328927	0.00470698	-1.22727	8.19e-27	-0.898339	5.64e-13	adhesion G protein-coupled receptor L2-like isoform X1	P:homophilic cell adhesion via plasma membrane adhesion molecules; P:signal transduction; P:cell surface receptor signaling pathway; P:G protein-coupled receptor signaling pathway; P:negative regulation of angiogenesis; F:transmembrane signaling receptor activity; F:G protein-coupled receptor activity; F:calcium ion binding; C:membrane; C:integral component of membrane
LSTA.3506	young vs old	-2.59965	1.29e-48	-3.13238	9.09e-64	-0.532739	0.0607487	condensin complex subunit 3-like	P:mitotic chromosome condensation; C:condensin complex
LSTA.35708	young vs adult	4.05201	1.17e-53	3.44089	1.78e-38	-0.611125	0.0359818	aminopeptidase Ey-like	P:proteolysis; F:metallopeptidase activity; F:zinc ion binding; C:membrane; C:integral component of membrane
LSTA.35817	young vs old	-2.36828	5.91e-42	-3.25012	1.34e-74	-0.881842	5.92e-05	collagen alpha-2(IV) chain-like	F:extracellular matrix structural constituent; C:collagen trimer
LSTA.36570	young vs old	4.59383	5.95e-67	4.3953	2.01e-61	-0.198532	0.678382	renin receptor-like	F:signaling receptor activity; C:membrane; C:integral component of membrane
LSTA.36570	young vs adult	4.59383	5.95e-67	4.3953	2.01e-61	-0.198532	0.678382	renin receptor-like	F:signaling receptor activity; C:membrane; C:integral component of membrane
LSTA.36732	adult vs old	-0.936732	3.16e-11	-1.88928	1.88e-41	-0.952548	1.41e-09	---NA---
LSTA.37411	adult vs old	3.2498	6.96e-13	-0.608113	0.31578	-3.85791	3.79e-14	leucine-rich repeat and WD repeat-containing protein 1-like
LSTA.3751	young vs old	4.93437	1.47e-82	5.05026	8.2e-87	0.115892	0.825278	---NA---
LSTA.3751	young vs adult	4.93437	1.47e-82	5.05026	8.2e-87	0.115892	0.825278	---NA---
LSTA.38050	adult vs old	-1.87532	1.21e-26	-3.14026	1.67e-72	-1.26493	9.39e-11	cartilage matrix protein-like
LSTA.38050	young vs old	-1.87532	1.21e-26	-3.14026	1.67e-72	-1.26493	9.39e-11	cartilage matrix protein-like
LSTA.38493	young vs old	3.56272	1.5e-60	3.63841	2.7e-63	0.0756865	0.875575	synaptotagmin 4	P:plasma membrane repair; P:autophagy; P:learning; P:memory; P:regulation of calcium ion-dependent exocytosis; P:positive regulation of vesicle fusion; P:negative regulation of interleukin-6 production; P:negative regulation of dopamine secretion; P:negative regulation of endocytosis; P:negative regulation of neurotransmitter secretion; P:regulation of synaptic plasticity; P:negative regulation o…
LSTA.38493	young vs adult	3.56272	1.5e-60	3.63841	2.7e-63	0.0756865	0.875575	synaptotagmin 4	P:plasma membrane repair; P:autophagy; P:learning; P:memory; P:regulation of calcium ion-dependent exocytosis; P:positive regulation of vesicle fusion; P:negative regulation of interleukin-6 production; P:negative regulation of dopamine secretion; P:negative regulation of endocytosis; P:negative regulation of neurotransmitter secretion; P:regulation of synaptic plasticity; P:negative regulation o…
LSTA.39492	adult vs old	9.79044	5.45e-16	3.11989	0.0240206	-6.67055	3.3e-15	---NA---
LSTA.4373	adult vs old	11.6126	6.96e-27	0	1	-11.9241	6.39e-26	poly [ADP-ribose] polymerase 14-like	P:Notch signaling pathway; P:protein ubiquitination
LSTA.475	young vs adult	3.17025	1.09e-56	3.15102	4.02e-56	-0.0192309	0.969477	probable peptidyl-alpha-hydroxyglycine alpha-amidating lyase F21F3.1	P:cellular metabolic process; P:regulation of imaginal disc-derived wing size; F:peptidylamidoglycolate lyase activity; F:oxidoreductase activity, acting on paired donors, with incorporation or reduction of molecular oxygen, reduced ascorbate as one donor, and incorporation of one atom of oxygen; C:extracellular region; C:membrane; C:neuronal cell body
LSTA.4761	adult vs old	-0.944734	1.07e-15	-1.76974	4.53e-51	-0.82501	4.09e-10	NFX1-type zinc finger-containing protein 1-like	P:regulation of transcription, DNA-templated; F:DNA-binding transcription factor activity; F:zinc ion binding; C:nucleus
LSTA.4779	young vs old	4.61153	4.85e-71	4.27847	2.42e-61	-0.333061	0.46114	endonuclease domain-containing 1 protein-like
LSTA.4779	young vs adult	4.61153	4.85e-71	4.27847	2.42e-61	-0.333061	0.46114	endonuclease domain-containing 1 protein-like
LSTA.4832	young vs old	-1.49536	1.74e-59	-2.09845	4.29e-117	-0.603091	7.79e-09	insulin-like growth factor-binding protein-related protein 1	P:regulation of cell growth; P:response to stimulus; F:insulin-like growth factor binding; F:peptidase activity; C:extracellular region
LSTA.4832	young vs adult	-1.49536	1.74e-59	-2.09845	4.29e-117	-0.603091	7.79e-09	insulin-like growth factor-binding protein-related protein 1	P:regulation of cell growth; P:response to stimulus; F:insulin-like growth factor binding; F:peptidase activity; C:extracellular region
LSTA.4832	adult vs old	-1.49536	1.74e-59	-2.09845	4.29e-117	-0.603091	7.79e-09	insulin-like growth factor-binding protein-related protein 1	P:regulation of cell growth; P:response to stimulus; F:insulin-like growth factor binding; F:peptidase activity; C:extracellular region
LSTA.4916	young vs old	-1.51934	1.38e-22	-2.5053	4.51e-59	-0.985958	2.45e-08	multiple epidermal growth factor-like domains protein 10 isoform X1
LSTA.5274	adult vs old	0.748276	9.37e-11	-0.581439	7.1e-07	-1.32971	7.6e-29	---NA---
LSTA.5315	young vs adult	2.91131	3.53e-63	2.55094	1.43e-48	-0.36037	0.172828	S-adenosylmethionine decarboxylase proenzyme-like	P:spermine biosynthetic process; P:spermidine biosynthetic process; P:defense response to Gram-negative bacterium; F:adenosylmethionine decarboxylase activity; F:putrescine binding; F:identical protein binding; C:cytosol
LSTA.5397	young vs old	2.00912	4.55e-37	2.84286	1.43e-73	0.83374	7.7e-06	---NA---
LSTA.5433	young vs adult	3.33014	7.89e-69	3.08666	3.02e-59	-0.24348	0.456182	pyruvate kinase PKM isoform X13	P:glycolytic process; F:magnesium ion binding; F:pyruvate kinase activity; F:kinase activity; F:potassium ion binding
LSTA.5433	young vs old	3.33014	7.89e-69	3.08666	3.02e-59	-0.24348	0.456182	pyruvate kinase PKM isoform X13	P:glycolytic process; F:magnesium ion binding; F:pyruvate kinase activity; F:kinase activity; F:potassium ion binding
LSTA.5677	young vs adult	3.44592	2.38e-53	2.49853	2.9e-28	-0.947391	0.00033337	protein FAM234B-like	C:membrane; C:integral component of membrane
LSTA.595	adult vs old	0.43435	7.63e-06	-0.197181	0.0514539	-0.631531	3.36e-09	78 kDa glucose-regulated protein-like	P:luteolysis; P:ER overload response; P:positive regulation of neuron projection development; P:RNA interference; P:cerebellum structural organization; P:cerebellar Purkinje cell layer development; P:positive regulation of cell migration; P:sleep; P:ubiquitin-dependent ERAD pathway; P:negative regulation of transforming growth factor beta receptor signaling pathway; P:posttranslational protein ta…
LSTA.6082	young vs old	-1.46284	2.91e-66	-1.52259	1.37e-71	-0.0597514	0.728409	serine/arginine-rich splicing factor 1-like	P:regulation of alternative mRNA splicing, via spliceosome; P:mRNA 5'-splice site recognition; P:regulation of transcriptional start site selection at RNA polymerase II promoter; P:RNA export from nucleus; P:regulation of mRNA 3'-end processing; P:mRNA transport; F:DNA binding; F:mRNA binding; F:protein binding; C:cytoplasm; C:nuclear speck
LSTA.6082	young vs adult	-1.46284	2.91e-66	-1.52259	1.37e-71	-0.0597514	0.728409	serine/arginine-rich splicing factor 1-like	P:regulation of alternative mRNA splicing, via spliceosome; P:mRNA 5'-splice site recognition; P:regulation of transcriptional start site selection at RNA polymerase II promoter; P:RNA export from nucleus; P:regulation of mRNA 3'-end processing; P:mRNA transport; F:DNA binding; F:mRNA binding; F:protein binding; C:cytoplasm; C:nuclear speck
LSTA.6324	young vs adult	3.95742	6.46e-93	3.36847	3.54e-67	-0.588955	0.010044	PREDICTED: uncharacterized protein LOC101851712
LSTA.6324	young vs old	3.95742	6.46e-93	3.36847	3.54e-67	-0.588955	0.010044	PREDICTED: uncharacterized protein LOC101851712
LSTA.6376	young vs old	-2.6806	1.09e-38	-3.62738	8.76e-57	-0.94678	0.00223222	spore wall protein 2-like
LSTA.656	adult vs old	0.820293	4.91e-12	-0.108769	0.413179	-0.929061	4.09e-13	arylsulfatase B-like	F:catalytic activity
LSTA.6584	young vs adult	4.8316	1.53e-56	4.58032	6.31e-51	-0.25128	0.64773	apolipophorins isoform X4	P:lipid transport; F:lipid transporter activity
LSTA.6878	young vs adult	4.02827	3.76e-59	3.56942	1.26e-46	-0.45885	0.242671	protein singed-like	P:cell-cell junction assembly; P:visual perception; P:chaeta morphogenesis; P:positive regulation of lamellipodium assembly; P:dendrite development; P:cytokine-mediated signaling pathway; P:microvillar actin bundle assembly; P:microspike assembly; P:regulation of microvillus assembly; P:regulation of actin cytoskeleton organization; P:cuticle pattern formation; P:establishment of apical/basal cel…
LSTA.7172	young vs adult	6.88179	5.52e-58	5.96636	7.46e-44	-0.915427	0.158788	arginase, hepatic-like	P:urea cycle; P:negative regulation of type 2 immune response; P:nitric oxide biosynthetic process; P:female pregnancy; P:response to wounding; P:response to metal ion; P:arginine catabolic process to ornithine; P:response to lipopolysaccharide; P:negative regulation of chemokine production; P:negative regulation of tumor necrosis factor production; P:cellular response to hormone stimulus; P:resp…
LSTA.7539	young vs adult	-2.95832	3.39e-53	-4.50202	1.26e-122	-1.5437	3.55e-13	cytochrome P450 2C3-like	F:binding; F:oxidoreductase activity
LSTA.7539	adult vs old	-2.95832	3.39e-53	-4.50202	1.26e-122	-1.5437	3.55e-13	cytochrome P450 2C3-like	F:binding; F:oxidoreductase activity
LSTA.7539	young vs old	-2.95832	3.39e-53	-4.50202	1.26e-122	-1.5437	3.55e-13	cytochrome P450 2C3-like	F:binding; F:oxidoreductase activity
LSTA.7540	adult vs old	-2.76067	6.59e-48	-4.42532	1.64e-121	-1.66464	8.95e-16	cytochrome P450 2U1-like	F:binding; F:oxidoreductase activity
LSTA.7540	young vs old	-2.76067	6.59e-48	-4.42532	1.64e-121	-1.66464	8.95e-16	cytochrome P450 2U1-like	F:binding; F:oxidoreductase activity
LSTA.7716	young vs adult	6.2827	2e-81	5.19106	8.69e-56	-1.09165	0.00709639	apolipophorins-like isoform X1	P:lipid transport; F:lipid transporter activity
LSTA.7718	young vs adult	2.4096	8.25e-195	1.87855	4.35e-118	-0.531048	6.13e-09	apolipophorins-like isoform X1	P:lipid transport; F:lipid transporter activity
LSTA.7718	adult vs old	2.4096	8.25e-195	1.87855	4.35e-118	-0.531048	6.13e-09	apolipophorins-like isoform X1	P:lipid transport; F:lipid transporter activity
LSTA.7718	young vs old	2.4096	8.25e-195	1.87855	4.35e-118	-0.531048	6.13e-09	apolipophorins-like isoform X1	P:lipid transport; F:lipid transporter activity
LSTA.7852	young vs adult	3.47607	2.29e-54	3.53356	3.03e-56	0.0574915	0.909008	C-Jun-amino-terminal kinase-interacting protein 1-like	P:axonal transport of mitochondrion; P:regulation of JNK cascade; P:anterograde synaptic vesicle transport; P:retrograde synaptic vesicle transport; P:regulation of terminal button organization; F:MAP-kinase scaffold activity; F:JUN kinase binding; F:kinesin binding; F:identical protein binding; C:cytoplasm; C:axon
LSTA.7942	adult vs old	-0.118442	0.368135	-0.968974	1.85e-15	-0.850533	2.15e-10	dual oxidase 2-like	P:response to oxidative stress; P:hydrogen peroxide biosynthetic process; P:oxidation-reduction process; P:cellular oxidant detoxification; F:peroxidase activity; F:calcium ion binding; F:NAD(P)H oxidase H2O2-forming activity; F:heme binding; C:integral component of membrane
LSTA.8000	adult vs old	0.0387773	0.838898	-1.11501	6.81e-11	-1.15379	5.42e-10	suppressor of cytokine signaling 2-like	P:cellular protein modification process; P:regulation of signal transduction; P:response to estradiol; P:intracellular signal transduction; P:regulation of growth; P:negative regulation of cellular process; P:growth hormone receptor signaling pathway; F:insulin-like growth factor receptor binding; C:cytoplasm
LSTA.8080	adult vs old	0.677057	0.00545624	2.33919	9.89e-24	1.66213	1.75e-11	cytochrome P450 2U1-like	F:monooxygenase activity; F:oxidoreductase activity, acting on paired donors, with incorporation or reduction of molecular oxygen; F:metal ion binding; C:membrane
LSTA.8461	young vs adult	3.73551	3.16e-63	3.46292	2.49e-54	-0.272595	0.449537	proton myo-inositol cotransporter-like	P:transmembrane transport; F:transmembrane transporter activity; C:integral component of membrane
LSTA.8462	young vs adult	4.5453	7.22e-64	4.28734	9.36e-57	-0.257953	0.517084	proton myo-inositol cotransporter-like	P:transmembrane transport; F:transmembrane transporter activity; C:integral component of membrane
LSTA.8462	young vs old	4.5453	7.22e-64	4.28734	9.36e-57	-0.257953	0.517084	proton myo-inositol cotransporter-like	P:transmembrane transport; F:transmembrane transporter activity; C:integral component of membrane
LSTA.8497	young vs old	-1.93989	3.95e-41	-2.64159	1.94e-75	-0.7017	6.11e-05	laminin subunit alpha-like	P:blood vessel development; P:morphogenesis of an epithelial sheet; P:protein phosphorylation; P:cell adhesion; P:cell surface receptor signaling pathway; P:axon guidance; P:mesoderm development; P:heart development; P:animal organ morphogenesis; P:tissue development; P:regulation of cell adhesion; P:extracellular matrix organization; P:regulation of cell migration; P:neuron projection developmen…
LSTA.8908	young vs adult	3.40093	1.29e-57	3.06087	8.05e-47	-0.340059	0.326018	cAMP-dependent protein kinase catalytic subunit alpha isoform X5	P:protein phosphorylation; P:G protein-coupled receptor signaling pathway; F:cAMP-dependent protein kinase activity; F:ATP binding; F:protein kinase A regulatory subunit binding
LSTA.9041	adult vs old	-1.19067	8.68e-05	-3.34029	3.54e-29	-2.14962	6.4e-11	PREDICTED: uncharacterized protein LOC106061880
LSTA.9179	young vs adult	5.59669	2.15e-128	5.55398	6.04e-127	-0.0427068	0.933161	transforming growth factor-beta-induced protein ig-h3-like	P:cell adhesion; P:axonogenesis; P:extracellular matrix organization; P:multicellular organism reproduction; P:negative regulation of hemocyte proliferation; F:cell adhesion molecule binding; C:extracellular space; C:extracellular matrix
LSTA.9179	young vs old	5.59669	2.15e-128	5.55398	6.04e-127	-0.0427068	0.933161	transforming growth factor-beta-induced protein ig-h3-like	P:cell adhesion; P:axonogenesis; P:extracellular matrix organization; P:multicellular organism reproduction; P:negative regulation of hemocyte proliferation; F:cell adhesion molecule binding; C:extracellular space; C:extracellular matrix
LSTA.9280	adult vs old	0.0907622	0.254917	-0.572003	2.68e-14	-0.662765	9.06e-17	calumenin-like isoform X2	P:post-translational protein modification; F:calcium ion binding; C:endoplasmic reticulum lumen; C:Golgi apparatus; C:integral component of membrane; C:sarcoplasmic reticulum
LSTA.9815	adult vs old	1.24966	3.72e-09	-0.117493	0.628865	-1.36716	6.13e-09	PREDICTED: uncharacterized protein LOC101858501
LSTA.9937	young vs adult	3.06976	2.02e-54	2.61831	1.2e-39	-0.451452	0.109085	microphthalmia-associated transcription factor-like isoform X2	F:protein dimerization activity
